# The global phylogenetic landscape and nosocomial spread of the multidrug-resistant opportunist *Stenotrophomonas maltophilia*

**DOI:** 10.1101/748954

**Authors:** Matthias I Gröschel, Conor J Meehan, Ivan Barilar, Margo Diricks, Aitor Gonzaga, Matthias Steglich, Oscar Conchillo-Solé, Isabell-Christin Scherer, Uwe Mamat, Christian F. Luz, Katrien De Bruyne, Christian Utpatel, Daniel Yero, Isidre Gibert, Xavier Daura, Stefanie Kampmeier, Nurdyana Abdul Rahman, Michael Kresken, Tjip S van der Werf, Ifey Alio, Wolfgang R. Streit, Kai Zhou, Thomas Schwartz, John W A Rossen, Maha R Farhat, Ulrich E Schaible, Ulrich Nübel, Jan Rupp, Joerg Steinmann, Stefan Niemann, Thomas A Kohl

**Author notes:** These authors jointly supervised the work: Jan Rupp, Joerg Steinmann, Stefan Niemann, Thomas A Kohl. Correspondence to: Prof Stefan Niemann.

## Abstract

Recent studies portend a rising global spread and adaptation of human- or healthcare-associated pathogens. Here, we analysed an international collection of the emerging, multidrug-resistant, opportunistic pathogen *Stenotrophomonas maltophilia* from 22 countries to infer population structure and clonality at a global level. We show that the *S. maltophilia* complex is divided into 23 monophyletic lineages, most of which harboured strains of all degrees of human virulence. Lineage Sm6 comprised the highest rate of human-associated strains, linked to key virulence and resistance genes. Transmission analysis identified potential outbreak events of genetically closely related strains isolated within days or weeks in the same hospitals.

**One Sentence Summary:** The *S. maltophilia* complex comprises genetically diverse, globally distributed lineages with evidence for intra-hospital transmission.
