## Supplementary material for "The global phylogenetic landscape and nosocomial spread of the multidrug-resistant opportunist *Stenotrophomonas maltophilia*": Genomes used for wgMLST scheme creation

### Sheet: Data S1_wgMLST-scheme-creation
Genomes for locus creation
000001__NZ_LT906480.gb
000002__HE798556.gb
000005__AM743169.gb
000006__NZ_CP008838.gb
000007__NZ_MQYT00000000.gb
000008__NZ_MQZR00000000.gb
000009__NZ_MQWU00000000.gb
000010__NZ_MQXO00000000.gb
000011__NZ_MQXP00000000.gb
000012__NZ_CP022053.gb
000013__NZ_MQWR00000000.gb
000014__NZ_MQWX00000000.gb
000015__NZ_MQWQ00000000.gb
000016__NZ_MQWS00000000.gb
000017__NZ_NJGC00000000.gb
000018__NZ_MQWL00000000.gb
000019__NZ_MQYU00000000.gb
000020__NZ_MQZQ00000000.gb
000021__NZ_NIVY00000000.gb
000022__NZ_MQWY00000000.gb
000023__NZ_MQXI00000000.gb
000024__NZ_MQYR00000000.gb
000025__NZ_MQYX00000000.gb
000026__NZ_MQZA00000000.gb
000027__NZ_MQZP00000000.gb
000028__NZ_MQZU00000000.gb
000029__NZ_NIVW00000000.gb
000031__NZ_MQXL00000000.gb
000032__NZ_MQXN00000000.gb
000033__NZ_MQYS00000000.gb
000034__NZ_MQZB00000000.gb
000035__NZ_NBYP00000000.gb
000036__NZ_MQWZ00000000.gb
000037__NZ_MQXM00000000.gb
000038__NZ_MQYV00000000.gb
000039__NZ_MQZD00000000.gb
000040__NZ_MQZF00000000.gb
000041__NZ_MQYI00000000.gb
000042__NZ_MQYY00000000.gb
000043__NZ_MQYZ00000000.gb
000044__NZ_MQZT00000000.gb
000045__NZ_NIVR00000000.gb
000046__NZ_MQZW00000000.gb
000047__NZ_NBYQ00000000.gb
000048__NZ_NIVU00000000.gb
000050__NZ_MQYW00000000.gb
000051__NZ_MQZH00000000.gb
000052__NZ_MQZV00000000.gb
000053__NZ_MQYJ00000000.gb
000054__NZ_MQYP00000000.gb
000055__NZ_MQZO00000000.gb
000056__NZ_NIVV00000000.gb
000057__NZ_MQXE00000000.gb
000058__NZ_MQYL00000000.gb
000059__NZ_NIVT00000000.gb
000061__NZ_MQXA00000000.gb
000062__NZ_MQXF00000000.gb
000063__NZ_MQXK00000000.gb
000064__NZ_MQYN00000000.gb
000065__NZ_MQYO00000000.gb
000066__NZ_MQZJ00000000.gb
000067__NZ_PEJT00000000.gb
000068__NZ_MQXB00000000.gb
000069__NZ_MQXC00000000.gb
000070__NZ_MQXG00000000.gb
000071__NZ_MQYK00000000.gb
000072__NZ_MQYM00000000.gb
000073__NZ_MQYG00000000.gb
000074__NZ_MQZG00000000.gb
000075__NZ_MQZS00000000.gb
000076__NZ_MQXQ00000000.gb
000077__NZ_MQYH00000000.gb
000078__NZ_MQYQ00000000.gb
000079__NZ_MQXD00000000.gb
000080__NZ_MQYF00000000.gb
000081__NZ_MQWK00000000.gb
000082__NZ_APIT00000000.gb
000083__NZ_MQZC00000000.gb
000084__NZ_MQZE00000000.gb
000085__NZ_MQXH00000000.gb
000086__NZ_AGRB00000000.gb
000088__NZ_AZAE00000000.gb
000091__NZ_CP011305.gb
000092__NZ_CP011306.gb
000094__NZ_CP011010.gb
000095__NZ_JZIU01000001.gb
000096__NZ_JZTX00000000.gb
000098__NZ_JZIW00000000.gb
000099__NZ_JZIV00000000.gb
000100__NZ_JALV00000000.gb
000101__NZ_LTAC00000000.gb
000102__NZ_ALOG00000000.gb
000103__NZ_JUQT00000000.gb
000105__NZ_JVNZ00000000.gb
000106__NZ_JUPM00000000.gb
000107__NZ_JUQS00000000.gb
000109__NZ_CP015612.gb
000110__NZ_CVIV00000000.gb
000111__NZ_JUPB00000000.gb
000112__NZ_JVCU00000000.gb
000113__NZ_JVTA00000000.gb
000114__NZ_LYVH00000000.gb
000115__NZ_CBQU000000000.gb
000116__NZ_JWFT00000000.gb
000117__NZ_LYVL00000000.gb
000118__NZ_MANU00000000.gb
000119__NZ_CBXW000000000.gb
000120__NZ_JVCV00000000.gb
000121__NZ_JVFG00000000.gb
000122__NZ_JVHP00000000.gb
000123__NZ_JVJN00000000.gb
000124__NZ_JVKE00000000.gb
000125__NZ_JVMC00000000.gb
000126__NZ_ATAP00000000.gb
000127__NZ_JUZC00000000.gb
000128__NZ_JVEU00000000.gb
000129__NZ_JVHZ00000000.gb
000130__NZ_JVLS00000000.gb
000131__NZ_JVUI00000000.gb
000132__NZ_LJJH00000000.gb
000133__NZ_LLXW00000000.gb
000134__NZ_MJAS00000000.gb
000136__NZ_JVDB00000000.gb
000137__NZ_JVGN00000000.gb
000138__NZ_JVGS00000000.gb
000139__NZ_JVIE00000000.gb
000140__NZ_JVJR00000000.gb
000141__NZ_JVMJ00000000.gb
000142__NZ_JVTB00000000.gb
000143__NZ_JVUP00000000.gb
000144__NZ_JVUR00000000.gb
000145__NZ_JWBW00000000.gb
000146__NZ_MTGD00000000.gb
000147__NZ_CVIU00000000.gb
000148__NZ_JELS00000000.gb
000149__NZ_JUMR00000000.gb
000150__NZ_JVCK00000000.gb
000151__NZ_JVMF00000000.gb
000152__NZ_JVWW00000000.gb
000153__NZ_JWBH00000000.gb
000154__NZ_LBFT00000000.gb
000156__NZ_LNIW00000000.gb
000157__NZ_LQQS00000000.gb
000158__NZ_LYVK00000000.gb
000159__NZ_MLJK00000000.gb
000160__NZ_AZRF00000000.gb
000161__NZ_JRJA00000000.gb
000162__NZ_JSXG00000000.gb
000163__NZ_JUMG00000000.gb
000164__NZ_JUMQ00000000.gb
000165__NZ_JVDZ00000000.gb
000166__NZ_JVKB00000000.gb
000167__NZ_JVLE00000000.gb
000168__NZ_JVRD00000000.gb
000169__NZ_JVTZ00000000.gb
000170__NZ_JVUQ00000000.gb
000171__NZ_JVUS00000000.gb
000172__NZ_JVUT00000000.gb
000173__NZ_JVUZ00000000.gb
000174__NZ_JWFN00000000.gb
000175__NZ_CBQT000000000.gb
000176__NZ_JUMH00000000.gb
000177__NZ_JVHW00000000.gb
000178__NZ_JVZQ00000000.gb
000179__NZ_LDVP00000000.gb
000180__NZ_LDVT00000000.gb
000181__NZ_BCUI00000000.gb
000185__CP002986.gb
000187__CP001111.gb
000191__NZ_CM001824.gb
000192__NZ_CP018756.gb
